# U1 snRNP suppresses microRNA biogenesis by alternative intronic polyadenylation in melanoma

**DOI:** 10.1101/2022.06.01.479622

**Authors:** Sandra Vorlova, Gina Blahetek, Ruggero Barbieri, Yvonne Kerstan, Annabelle Rosa, Maja Bundalo, Manuel Egg, Elke Butt, Erik Henke, Lars Dölken, Roland Houben, Bastian Schilling, Utz Fischer, Florian Erhard, Alma Zernecke

## Abstract

Activation of intronic polyadenylation signals results in premature cleavage and polyadenylation (PCPA). The majority of mammalian miRNAs are also located within intronic regions of protein-coding genes and are transcriptionally co-expressed with their host genes. Here we show that U1-dependent PCPA by telescripting dysregulates miRNA biogenesis. When U1 is reduced, miR-211 levels are decreased as a direct consequence of activation of a newly identified alternative intronic polyadenylation signal located upstream of miR-211 within its host gene TRPM1. Various melanoma cell lines revealed decreased U1 levels and a shift from full-length to truncated TRPM1 isoforms with concomitant decreased miR-211 expression. Modulation of TRPM1 alternative polyadenylation (APA) by morpholino oligonucleotides inhibits and potentially restores miR-211 expression to endogenous levels. This mechanism of intronic PCPA and its effects on miRNA biogenesis represents a previously unrecognized layer of gene expression regulation suitable for therapeutic modulation.

**Graphical Abstract:** 
