## Supplemental Table 1 for "U1 snRNP suppresses microRNA biogenesis by alternative intronic polyadenylation in melanoma"

### Sheet: Table 1
miRDB_ID	M14.1	M14.2	M14.3	M19Mel.1	M19Mel.2	M19Mel.3	SKMel5.1	SKMel5.2	SKMel5.3	UACC257.1	UACC257.2	UACC257.3	NHEM.1	NHEM.2	NHEM.3
hsa-miR-320d	124	93	117	128	264	143	128	73	115	443	537	497	105	78	97
hsa-miR-320b	538	456	418	451	734	434	330	286	412	916	1054	933	415	390	547
hsa-miR-320a-3p	26551	24587	21309	16769	27222	16474	22057	18286	22357	29356	33285	28908	34689	39328	39744
hsa-miR-320c	341	291	274	299	530	260	230	151	175	817	954	883	295	220	219
hsa-miR-4484	36	33	41	300	398	271	221	209	179	83	67	78	91	95	79
hsa-miR-548j-5p	11	22	18	14	23	22	65	33	43	20	31	24	42	42	37
hsa-miR-548d-5p	56	55	69	21	35	25	228	135	209	51	85	69	85	65	40
hsa-miR-548k	42	35	31	67	57	40	137	182	179	54	74	51	66	74	77
hsa-miR-548l	43	29	35	12	26	13	34	16	18	75	95	67	34	23	12
hsa-miR-106a-5p	9001	8430	8660	24448	38371	22171	543	413	554	66127	71048	67656	32683	38067	37183
hsa-miR-641	165	138	125	165	257	161	143	161	214	262	322	296	148	164	195
hsa-miR-181a-5p	8869	8037	8273	16089	23792	14272	2164	2643	2663	24194	25760	24342	17135	24274	21673
hsa-miR-181b-5p	14137	12963	12811	21458	34748	20738	3803	3898	4529	27771	31867	28548	24639	31852	27663
hsa-miR-100-5p	78059	68322	61436	43910	68473	40270	19656	17079	23316	51368	59641	51006	44851	46568	44792
hsa-miR-99a-5p	346	267	417	5032	8409	5205	35318	32977	48286	59017	66953	57462	40106	41831	42808
hsa-miR-4636	66	73	48	37	55	35	96	109	170	94	101	80	119	234	123
hsa-miR-193b-3p	289	377	1203	192	229	176	668	47	47	90	134	166	433	133	133
hsa-miR-576-3p	244	175	213	95	180	83	119	77	117	105	138	120	211	198	211
hsa-miR-22-3p	4267	4872	5560	2303	2788	1860	3682	1708	1286	2560	4028	3604	7372	3893	4154
hsa-miR-28-5p	7598	7023	7221	3152	5029	3011	6164	5397	6553	4818	5095	4935	9392	10863	11123
hsa-miR-3158-3p	70	61	65	45	62	48	30	22	23	84	60	53	75	55	58
hsa-miR-362-5p	4500	3932	3891	1667	2694	1470	5329	5288	6119	5427	5772	5293	6986	8112	8008
hsa-miR-501-5p	414	346	300	381	533	295	485	655	792	1477	1562	1260	743	872	947
hsa-miR-425-5p	23391	20052	21203	6240	9593	6695	25598	24363	30019	25009	26841	26729	48510	50906	53083
hsa-miR-501-3p	189	228	205	632	984	621	294	252	346	1590	1845	1606	447	484	529
hsa-miR-502-3p	142	157	226	552	902	512	344	147	208	847	1121	936	469	421	392
hsa-miR-1246	112	83	76	248	404	201	222	129	247	384	416	339	51	40	43
hsa-miR-652-3p	6283	5770	5856	8272	13410	8208	4972	3904	5243	11344	12628	11132	5591	6656	6078
hsa-miR-10b-3p	293	221	233	319	490	306	716	458	750	787	1007	814	1044	1038	1002
hsa-miR-125a-3p	1720	1407	1389	267	359	272	97	89	96	886	1057	906	1721	1600	1802
hsa-miR-181a-2-3p	1961	1718	1271	607	936	550	148	199	286	970	1159	963	2469	2860	2682
hsa-miR-181a-3p	541	489	545	433	558	325	71	122	123	528	474	477	415	491	405
hsa-miR-4286	61	77	181	154	177	131	211	47	29	32	44	53	230	80	88
hsa-miR-132-5p	260	207	291	113	161	119	116	59	73	205	291	244	696	694	751
hsa-miR-660-3p	27	21	30	24	28	13	32	29	21	74	56	62	39	53	61
hsa-miR-10401-3p	135	111	119	255	356	269	172	96	124	265	256	301	166	104	104
hsa-miR-221-5p	644	570	520	764	1305	863	58	101	81	840	921	880	318	668	442
hsa-miR-1249-3p	265	328	208	144	242	168	63	93	120	133	155	177	1152	1062	1205
hsa-miR-125b-1-3p	3055	2623	2439	518	874	524	324	275	323	2112	2455	2171	512	625	631
hsa-miR-1306-3p	42	37	41	52	70	51	82	67	81	137	147	123	62	74	70
hsa-miR-1307-3p	14319	12495	11486	4959	7211	5195	19425	18492	25754	17553	18396	17678	14455	16681	16679
hsa-miR-130b-5p	322	280	394	160	369	176	163	114	178	380	453	464	757	503	526
hsa-miR-29a-5p	145	111	186	206	267	171	851	267	173	222	303	282	172	118	137
hsa-miR-17-3p	2893	2563	2803	2724	4263	2811	3462	2866	3326	8206	8628	8463	1890	2183	2351
hsa-miR-20a-3p	126	107	175	86	115	80	160	153	105	175	232	183	83	88	97
hsa-miR-18a-3p	186	188	290	137	234	201	305	120	153	236	361	261	167	94	106
hsa-miR-93-3p	487	472	586	88	156	106	707	571	743	422	536	554	297	319	289
hsa-miR-378i	1813	1501	1554	518	719	494	749	573	738	1999	2151	2047	2069	2059	2291
hsa-miR-422a	165	159	137	46	69	34	70	57	95	132	136	138	180	178	212
hsa-miR-378d	1446	1343	1169	359	565	409	762	684	895	1533	1547	1502	1350	1530	1860
hsa-miR-378c	43	40	38	19	20	24	43	20	29	90	100	73	60	58	61
hsa-miR-378a-3p	123997	108888	106174	28894	43265	30027	68367	53821	71927	110308	113955	106854	132522	140135	152069
hsa-miR-664a-5p	51	41	48	30	33	20	46	17	26	116	129	97	123	84	115
hsa-miR-378g	68	66	62	20	32	21	65	55	71	89	80	74	84	118	139
hsa-miR-27b-5p	400	310	330	350	623	335	434	304	440	160	141	155	310	301	301
hsa-let-7d-5p	21793	18772	16198	14550	25164	15154	20322	19587	27074	3209	4051	3164	40953	51331	47102
hsa-miR-107	2237	2073	2084	1805	2352	1550	1271	1554	1532	4822	4822	4838	5819	7171	6599
hsa-miR-103a-3p	19152	17978	20590	30418	40861	25921	27182	25373	24632	66076	66259	66814	49528	68911	60536
hsa-miR-2277-5p	72	71	63	34	58	42	23	48	74	83	75	63	43	29	29
hsa-miR-222-3p	16369	14843	21416	11986	18675	13220	2092	862	1273	20912	22955	21870	6485	5096	5666
hsa-miR-221-3p	231110	203792	185388	68024	106437	63906	22871	25400	32452	103582	113110	103836	80266	99812	97412
hsa-miR-423-3p	1929	1842	1904	1045	1722	1190	1873	1595	1842	3499	4176	3675	3036	2915	3368
hsa-miR-138-5p	7440	6912	7678	6588	9301	6301	3813	3237	3052	8721	8339	8736	6879	10027	9694
hsa-miR-671-5p	10322	9415	9339	6545	10293	6275	5409	3169	3865	7057	7641	6896	4628	4237	5086
hsa-miR-25-5p	1240	1172	1005	375	553	393	304	295	433	387	448	387	228	228	238
hsa-miR-92b-5p	251	211	116	146	219	147	71	98	146	99	95	84	180	162	151
hsa-miR-365a-5p	226	201	186	67	61	55	65	37	40	83	58	81	104	73	84
hsa-miR-27a-5p	6311	5687	4798	1478	2364	1624	652	763	965	846	936	837	1281	1403	1563
hsa-miR-625-5p	578	520	483	688	1239	675	370	304	390	726	853	679	651	891	793
hsa-miR-4455	2839	2433	2283	2311	3872	2202	2991	1918	2693	8109	9488	8300	3572	3355	3746
hsa-miR-92a-1-5p	1905	1752	1387	913	1602	1028	591	624	919	1378	1678	1308	586	716	659
hsa-miR-550a-3-5p	64	58	48	123	165	102	53	47	82	195	173	159	58	47	66
hsa-miR-550a-5p	364	344	274	185	293	163	299	283	311	222	259	217	152	173	158
hsa-miR-491-5p	142	118	117	190	274	158	264	199	304	381	400	349	536	677	625
hsa-miR-22-5p	399	454	984	228	355	223	777	211	205	388	522	549	1031	606	562
hsa-miR-9-3p	691	679	815	632	879	486	510	388	373	1198	1268	1148	451	553	444
hsa-miR-4766-3p	21	21	39	28	41	28	39	36	47	38	51	58	17	26	28
hsa-miR-374b-5p	5905	5655	5346	2369	4177	2070	4483	4900	5589	6046	7017	6051	8874	8766	7735
hsa-miR-421	1541	1378	1223	1243	1830	1065	2105	1856	2481	5015	6131	4998	2433	2222	2382
hsa-miR-23b-3p	11740	9873	7275	6646	11424	6913	9634	14661	18803	4721	5527	4537	21559	27918	25743
hsa-miR-23a-3p	164187	150364	122119	88480	139612	82500	30505	48723	50579	69778	77000	69442	111916	157178	140447
hsa-miR-1260b	3417	3502	4620	2756	4600	3386	2899	1285	2171	2330	2463	3051	5972	4073	4936
hsa-miR-1260a	10597	10071	12496	4951	8824	5995	5598	2661	4547	5309	5881	6491	14488	11011	13267
hsa-miR-502-5p	90	90	83	49	71	47	158	112	118	136	139	149	141	143	143
hsa-miR-425-3p	354	377	306	185	278	155	478	351	424	464	501	454	729	1062	794
hsa-miR-500a-3p	119	118	138	113	176	100	354	194	236	286	315	263	480	368	330
hsa-miR-628-5p	319	244	241	237	417	225	307	212	348	503	613	485	236	245	259
hsa-miR-4531	29	19	26	67	50	57	11	16	16	13	18	16	35	23	37
hsa-miR-1261	261	222	156	205	317	184	70	54	74	149	176	139	130	158	143
hsa-miR-1262	13	17	18	11	25	22	21	14	16	18	27	24	14	11	16
hsa-miR-135b-3p	452	362	325	79	63	56	417	396	429	133	179	167	16	18	24
hsa-miR-576-5p	232	219	261	152	273	180	204	86	113	164	240	213	352	227	252
hsa-miR-514a-3p	273	225	267	493	868	476	3806	2897	3531	14864	17948	15183	18942	15656	17337
hsa-miR-424-3p	885	838	733	448	727	445	251	224	280	1278	1515	1362	1400	1679	1471
hsa-miR-186-5p	4249	3943	4165	5378	8963	5835	1478	1241	1444	24732	25776	24259	3376	4411	3854
hsa-miR-20b-5p	7776	7311	8171	30036	44254	26977	42	37	48	74749	78146	78625	32745	40526	39765
hsa-miR-93-5p	72097	65719	65970	25670	38419	24817	103082	86290	101880	94189	99142	93971	59827	71310	72001
hsa-miR-17-5p	74286	66172	69181	65427	95126	62856	105012	85533	98925	204341	215157	205879	71884	85591	87082
hsa-miR-10a-3p	1627	1499	1432	202	374	228	222	140	247	716	756	635	566	708	584
hsa-miR-7-1-3p	319	306	724	175	276	165	460	102	172	142	188	183	255	138	137
hsa-miR-21-3p	2053	1783	1747	958	1037	750	916	1015	1007	818	865	875	888	1275	1198
hsa-miR-652-5p	162	137	154	109	174	107	93	78	84	130	145	119	44	54	95
hsa-miR-191-5p	34896	31571	31093	17594	27052	17035	34284	31550	37901	46888	51888	45831	81038	105271	95219
hsa-miR-99b-3p	663	623	631	252	373	253	150	120	156	1344	1370	1310	1373	1519	1577
hsa-miR-100-3p	1260	1074	1183	260	475	294	157	141	147	392	443	475	261	232	195
hsa-miR-33a-3p	21	23	52	26	35	37	62	13	12	12	27	19	44	46	38
hsa-miR-32-3p	3105	2503	2543	708	1183	654	1221	1002	1286	2698	2928	2773	2187	2189	2308
hsa-miR-942-3p	164	112	109	45	67	57	154	84	168	84	78	81	38	34	37
hsa-miR-941	2614	2276	1694	980	1690	1145	1155	2109	2811	2747	3001	2564	631	736	860
hsa-miR-99b-5p	1238	1105	1659	534	811	529	382	169	252	1762	2252	2193	4125	2890	2970
hsa-miR-574-3p	2031	2264	4614	1001	1754	1140	3092	547	1236	2075	2532	2736	5035	2863	3070
hsa-miR-28-3p	11409	9931	9436	3677	6330	4031	5493	4120	5556	4424	4894	4493	8018	9723	9273
hsa-miR-424-5p	3717	3358	3448	2319	3136	2198	2186	2921	3084	7982	8002	7857	12768	17199	18137
hsa-miR-301a-3p	25	21	40	35	40	28	131	97	60	146	166	187	86	42	52
hsa-miR-130b-3p	6660	6002	6130	3998	6053	3892	2969	2350	3149	10146	10170	9993	9123	10390	10223
hsa-miR-130a-3p	18228	15947	15622	5480	8543	5544	5458	4982	5840	16420	17481	16147	43010	46877	50876
hsa-miR-33b-3p	250	195	197	175	249	169	404	509	712	416	386	379	298	439	516
hsa-miR-140-5p	1518	1437	1432	667	1062	624	724	550	667	1332	1615	1389	1338	1406	1591
hsa-miR-188-5p	1143	957	951	625	867	577	1435	1420	1631	2591	2721	2528	946	1187	1317
hsa-miR-532-5p	4353	3995	4241	2350	3324	2259	6558	5476	5887	7305	7528	7650	5215	7106	6781
hsa-miR-126-5p	123	130	165	24	32	21	152	225	177	148	154	157	60	81	91
hsa-miR-25-3p	10351	9293	10612	6923	12249	7347	11424	8177	9686	8489	9696	8318	8276	11505	10232
hsa-miR-16-2-3p	694	607	1116	241	412	226	525	174	246	301	363	330	396	329	267
hsa-miR-1306-5p	75	69	63	107	215	146	36	90	162	256	264	205	143	138	180
hsa-miR-324-3p	21	30	58	36	48	30	88	33	47	142	155	162	83	58	46
hsa-miR-106b-3p	1109	1092	1090	1008	1633	1014	1340	1289	1352	1719	1946	1644	767	990	911
hsa-miR-26a-2-3p	75	81	239	29	41	28	64	16	23	41	59	74	113	47	46
hsa-miR-6511a-3p	19	14	14	20	21	23	27	14	27	25	24	27	35	40	34
hsa-miR-532-3p	255	270	412	237	367	240	568	302	438	477	573	538	863	627	713
hsa-miR-326	38	70	83	15	34	18	192	62	49	150	177	163	79	34	52
hsa-miR-15b-3p	469	444	929	272	381	222	936	270	336	345	428	419	518	288	332
hsa-miR-324-5p	4427	4065	4124	1761	2650	1755	5619	5712	6138	14401	14983	14344	8003	11131	9885
hsa-miR-760	198	168	130	139	271	164	91	65	137	730	796	659	185	194	181
hsa-miR-1268a	2155	2058	2689	555	898	644	2062	385	711	1675	1767	2152	555	324	389
hsa-miR-193b-5p	386	314	338	93	136	79	44	25	54	91	116	100	97	94	108
hsa-miR-505-3p	237	239	465	83	109	108	399	157	248	138	154	138	352	223	225
hsa-miR-151a-3p	35449	30770	29445	19921	28545	21339	63651	54182	67863	39565	42618	44537	50601	57100	59054
hsa-miR-331-5p	725	690	677	328	546	357	575	499	600	444	524	488	1076	1094	1221
hsa-miR-4473	102	71	72	32	42	40	57	79	124	76	59	85	91	98	149
hsa-let-7b-3p	832	770	770	148	225	131	87	77	138	63	117	125	129	115	106
hsa-let-7a-3p	288	296	508	81	104	77	166	73	112	119	145	118	183	160	102
hsa-let-7d-3p	1132	971	742	540	874	533	663	643	1128	100	166	125	1412	1619	1666
hsa-miR-222-5p	4539	3896	4215	1233	1976	1262	404	318	402	2074	2303	2054	1100	1434	1391
hsa-miR-378a-5p	186	202	280	61	126	76	254	100	108	116	189	169	284	256	258
hsa-miR-1343-3p	30	20	20	13	14	21	20	12	28	14	13	15	33	29	29
hsa-miR-573	67	74	45	90	117	66	90	54	76	98	107	106	43	39	38
hsa-miR-192-5p	170	177	409	29	42	16	112	18	25	19	19	11	430	236	227
hsa-miR-328-3p	116	123	194	100	171	104	208	73	162	250	300	308	950	710	603
hsa-miR-30c-2-3p	86	69	88	112	171	113	193	130	144	560	607	521	576	632	605
hsa-miR-30c-1-3p	357	280	309	71	107	76	145	135	173	246	259	233	242	221	243
hsa-miR-30b-3p	533	428	375	233	441	268	939	766	1066	482	531	389	484	601	565
hsa-miR-769-3p	115	81	100	65	112	66	198	174	219	298	294	293	231	233	180
hsa-miR-6724-5p	171	149	146	81	134	76	84	47	77	193	206	195	157	130	141
hsa-miR-210-3p	2877	2827	3374	1302	1849	1303	1093	1107	990	901	929	1082	1708	2701	2771
hsa-miR-374b-3p	328	302	283	110	239	82	145	198	199	228	211	242	204	332	291
hsa-miR-374a-3p	726	547	594	215	392	224	270	287	353	628	651	587	356	430	497
hsa-miR-30d-3p	85	97	135	189	301	184	572	206	221	242	244	198	175	94	116
hsa-miR-30e-3p	14801	12267	12208	3037	5043	3056	8125	7259	9735	12826	13924	13111	15479	16918	17232
hsa-miR-30a-3p	2373	2093	1997	2994	4653	3025	4964	4339	5999	16871	19294	17682	18299	18713	20454
hsa-miR-12136	2015	1759	1922	2116	3743	2093	5922	4223	4823	1945	1979	1923	5270	4704	4995
hsa-miR-3662	54	32	30	32	78	56	26	53	61	47	65	80	84	92	89
hsa-miR-625-3p	67	64	97	30	82	40	77	14	20	50	45	49	43	43	23
hsa-miR-2278	94	83	80	103	194	133	306	204	364	106	120	112	144	141	138
hsa-miR-590-5p	57	65	57	76	113	71	201	146	135	112	106	105	63	72	73
hsa-miR-330-3p	117	117	116	44	47	28	350	217	230	759	869	701	412	416	378
hsa-miR-211-3p	179	174	89	229	330	240	88	166	253	1024	1190	948	1306	1527	1618
hsa-miR-455-3p	24353	21298	19082	229	329	247	982	962	1303	5557	5860	5580	13449	15295	15846
hsa-miR-331-3p	50	61	102	40	56	43	96	21	31	17	27	27	95	22	40
hsa-miR-345-3p	24	20	24	13	30	13	46	24	51	40	50	61	39	36	49
hsa-miR-4521	125	150	128	303	365	240	325	294	221	599	592	633	225	327	274
hsa-miR-345-5p	393	451	523	575	897	574	1645	591	573	1144	1418	1293	1067	573	651
hsa-miR-191-3p	572	449	295	106	152	116	148	259	361	309	369	316	326	403	452
hsa-miR-204-3p	1443	1350	1105	140	249	156	307	284	351	232	233	233	13	30	13
hsa-miR-619-5p	78	66	62	30	49	28	39	51	62	75	69	92	63	52	70
hsa-miR-29b-1-5p	767	679	463	572	1144	620	482	595	896	778	886	660	432	607	547
hsa-miR-3182	48	48	60	96	125	72	196	134	156	141	143	123	92	142	117
hsa-miR-3928-3p	34	24	42	12	37	27	14	23	27	62	88	63	30	30	36
hsa-miR-4454	24	25	40	71	103	58	193	40	72	27	52	67	67	57	63
hsa-miR-4448	43	56	45	39	67	31	17	11	12	52	67	53	70	32	63
hsa-miR-3135b	84	100	80	242	311	252	157	150	192	96	118	105	110	147	132
hsa-miR-505-5p	79	60	47	39	104	53	66	70	95	123	117	83	59	96	100
hsa-miR-877-5p	200	122	134	337	490	308	212	144	252	2328	2600	2205	316	287	270
hsa-miR-887-3p	455	391	433	1230	2092	1516	482	349	412	5125	5365	4983	1838	2057	2086
hsa-miR-627-5p	79	96	82	62	100	55	45	48	53	106	70	80	75	98	76
hsa-miR-5582-3p	72	61	42	21	30	18	100	35	45	64	59	78	31	33	51
hsa-miR-12135	294	300	292	2286	3866	1872	12623	9658	9163	1846	1789	1813	741	800	662
hsa-miR-106b-5p	239028	205258	214396	95894	147997	93310	306609	261326	320141	263389	284793	268687	204611	218409	227566
hsa-miR-20a-5p	38430	34917	37877	37218	55815	31396	52686	42295	41356	85693	88949	89442	33659	42834	41341
hsa-miR-132-3p	2515	2099	1918	753	1262	738	739	788	945	1259	1470	1207	10686	13266	14008
hsa-miR-506-3p	30	24	23	104	160	128	753	414	550	2260	2427	2108	2999	2598	3002
hsa-miR-18a-5p	9769	8978	9774	13441	19380	11983	17020	17434	17336	32819	33602	33736	10538	12678	13618
hsa-miR-18b-5p	264	193	267	1518	1984	1466	19	13	16	3421	3524	3361	1338	1733	1920
hsa-miR-200c-3p	100	84	72	191	375	173	100	78	107	504	542	483	367	474	451
hsa-miR-500a-5p	341	361	395	406	555	353	1096	598	698	825	926	880	889	839	768
hsa-miR-365a-3p	861	1085	1921	694	1285	630	547	196	160	398	577	568	994	716	761
hsa-miR-590-3p	663	614	704	960	1601	719	2529	1867	1645	1715	1768	1689	1001	1169	1071
hsa-miR-101-3p	170	165	199	199	195	138	150	103	42	72	151	126	122	78	74
hsa-miR-140-3p	268	297	360	529	736	448	167	143	117	495	458	468	487	575	561
hsa-miR-660-5p	2509	2525	2740	2464	3473	2290	4335	4637	4124	7170	7207	7396	5888	8294	7335
hsa-miR-10b-5p	2792	2550	2288	4134	7545	4331	8078	7933	10606	9961	11488	9662	14632	16643	16789
hsa-miR-10a-5p	25746	21674	21278	4220	7351	4445	4368	3084	4264	11951	13716	11967	13185	14901	14282
hsa-miR-508-5p	19	18	16	41	76	38	132	170	192	852	1051	915	1093	1400	1392
hsa-miR-514a-5p	127	116	129	253	428	240	1959	1510	1870	5568	6170	5776	7577	9016	9545
hsa-miR-509-5p	40	31	40	71	113	54	871	557	692	2938	3445	3048	3340	2806	3182
hsa-miR-509-3-5p	608	502	511	1634	2418	1860	2713	2965	3564	17720	19119	19234	21844	22509	23285
hsa-miR-29a-3p	4817	5192	6286	15092	21822	13786	15408	11184	9809	11739	14823	12873	10899	11669	10217
hsa-miR-29b-3p	20445	22769	21814	22802	37069	20828	60420	23476	11371	10911	33960	23800	28989	3442	3798
hsa-miR-29c-3p	47	53	71	74	120	78	163	103	56	54	67	71	61	96	45
hsa-miR-195-5p	145	147	162	43	44	33	545	327	351	136	163	139	278	238	239
hsa-miR-15a-5p	1502	1276	1536	939	1379	855	1535	1414	1340	2771	2939	2930	2914	3422	3479
hsa-miR-15b-5p	18983	16982	15289	12166	19438	12167	13920	17395	20658	23334	26258	22055	26887	32161	31472
hsa-miR-16-5p	251060	234202	256687	151716	229253	138944	199717	168887	184039	369739	386102	364755	392428	439442	433622
hsa-miR-503-5p	81	90	101	175	232	140	90	121	118	379	411	426	331	415	402
hsa-miR-21-5p	292799	271844	353140	104426	177055	104207	345487	157291	178549	162097	219101	182146	257904	176885	190681
hsa-miR-196a-5p	7056	5804	5156	2407	4017	2199	897	671	1074	3586	4145	3239	11489	11706	11370
hsa-miR-454-3p	5046	4267	4776	4726	8367	4620	11456	8728	11264	20232	23495	20659	16847	17902	16326
hsa-miR-1843	44	42	42	64	111	64	64	77	66	255	350	255	139	143	151
hsa-miR-135b-5p	1470	1389	2256	262	418	234	7151	2133	2178	468	661	648	230	119	158
hsa-miR-455-5p	1894	1612	1639	31	54	21	79	52	110	429	489	474	890	931	977
hsa-miR-664a-3p	96	100	167	47	74	55	77	25	40	209	260	234	242	241	250
hsa-miR-32-5p	467	570	550	344	641	340	678	243	103	241	821	620	877	115	176
hsa-miR-92b-3p	1588	1449	1870	551	1054	640	1397	637	891	363	466	411	1064	1036	1001
hsa-miR-92a-3p	8435	8857	15875	10486	18391	10642	20106	6064	8099	20672	26217	26803	15980	11614	11776
hsa-miR-3065-5p	1099	926	788	13	26	19	67	83	135	197	199	181	773	867	886
hsa-miR-128-3p	10609	8585	8223	12385	21456	14485	7124	6854	9334	19823	21862	20222	19287	21642	23887
hsa-miR-1226-3p	51	43	47	63	111	62	131	112	131	202	226	176	138	131	158
hsa-miR-545-3p	28	45	34	42	91	34	42	33	23	83	191	156	46	23	16
hsa-miR-484	4309	4327	8005	1086	1751	1425	5755	2128	3368	4223	4322	5009	5724	4370	4625
hsa-miR-148a-3p	1293	1244	2435	4883	7309	5253	32614	9363	10677	14259	17428	19761	24039	13001	13716
hsa-miR-148b-3p	2116	1832	3351	883	1233	905	8894	3037	4154	3150	3499	3455	3759	2432	2715
hsa-miR-152-3p	597	457	463	1325	2178	1496	172	121	194	7395	8554	7678	7191	7587	7662
hsa-miR-584-3p	77	61	213	135	204	166	39	23	16	56	55	64	70	33	43
hsa-miR-361-3p	178	138	367	182	240	165	247	73	106	240	319	334	480	247	256
hsa-miR-125b-5p	745	798	831	1330	2070	1276	1072	591	630	2270	2832	2396	924	784	748
hsa-miR-125a-5p	2785	2645	3475	971	1491	998	314	203	286	2359	3107	2814	6437	5407	5127
hsa-miR-339-5p	159	171	253	273	410	243	1061	514	498	254	282	209	469	380	319
hsa-miR-615-3p	2245	1887	1447	405	648	484	185	184	283	1053	994	962	2276	2906	3104
hsa-miR-671-3p	660	537	408	319	622	376	97	156	185	321	410	295	184	190	192
hsa-miR-340-3p	397	385	708	106	192	108	390	156	194	290	337	372	338	212	276
hsa-miR-151b	398	286	311	242	428	284	646	494	539	413	564	459	408	369	378
hsa-miR-151a-5p	11355	9890	9850	8631	13256	8576	21011	15752	18722	13984	16811	14549	15129	13768	14451
hsa-miR-579-5p	44	43	26	34	51	32	25	29	25	23	37	43	17	15	20
hsa-miR-126-3p	1123	1045	1027	205	302	195	1555	1046	1453	1383	1383	1283	620	616	680
hsa-miR-628-3p	241	186	183	236	381	193	287	213	226	379	438	376	199	201	314
hsa-miR-342-3p	257	219	181	601	1099	652	3149	3469	5442	1983	2712	1944	1842	2290	2210
hsa-miR-1304-3p	156	161	86	35	63	31	41	84	84	127	149	157	103	118	150
hsa-miR-3615	135	120	187	36	89	49	193	127	114	235	265	289	68	49	92
hsa-miR-330-5p	258	188	209	175	340	222	452	386	495	5754	6044	6029	719	792	829
hsa-miR-2276-3p	346	288	243	153	216	134	104	106	128	193	168	179	140	144	184
hsa-miR-149-5p	1154	996	875	107	180	155	2094	1930	2918	631	816	649	1886	1974	2189
hsa-miR-1285-3p	153	163	110	264	387	239	126	106	114	263	323	333	103	105	98
hsa-miR-942-5p	359	253	216	115	224	108	309	296	374	252	320	224	87	101	143
hsa-miR-9-5p	2855	2294	2435	1940	3756	1975	1500	1424	1556	4230	4836	4237	1924	2528	2427
hsa-miR-7706	329	277	168	165	269	153	244	452	509	956	1043	992	178	230	295
hsa-miR-146b-5p	342	281	259	79	125	93	98	118	190	137	175	137	342	367	408
hsa-miR-146a-5p	414825	365424	388847	295574	508263	274629	465440	400393	518024	325497	372525	325735	499968	610213	510687
hsa-miR-769-5p	32	21	22	24	43	34	103	79	78	122	102	100	78	80	99
hsa-miR-339-3p	681	601	723	951	1488	1033	1514	1497	1724	1486	1646	1446	1151	1351	1413
hsa-miR-3679-5p	80	51	84	21	55	32	23	11	40	88	87	65	23	47	27
hsa-miR-423-5p	7458	6611	4831	3830	6253	4066	2129	4246	6092	11003	12432	10715	9817	11239	11418
hsa-let-7e-5p	15526	13388	12555	2167	3619	2118	1491	1147	1657	9262	10964	9067	26416	27822	27414
hsa-miR-98-5p	16557	13400	12863	2563	4399	2584	14836	9926	14647	1603	1899	1554	18446	20103	19741
hsa-let-7f-5p	147415	121846	114775	57742	102583	55336	126714	85408	123935	43635	52779	42962	237613	268140	235685
hsa-let-7a-5p	177463	149041	135031	60131	102438	59045	76283	59546	89697	113369	138884	111116	154472	164973	155594
hsa-let-7c-5p	1218	969	930	1053	1774	1111	5958	5468	8347	7755	9578	7467	7496	7981	7781
hsa-let-7b-5p	93080	76666	61697	27111	47323	27667	15911	15053	23648	20538	25784	20327	24384	25366	25672
hsa-let-7g-5p	60002	50294	44718	41085	68239	38891	61356	63590	84014	28414	33559	27735	99070	128306	109066
hsa-let-7i-5p	337144	277717	255308	135208	220228	138038	227931	190944	274636	49323	57382	48060	911773	1088037	1033927
hsa-miR-574-5p	10263	8281	9570	9067	14718	9363	7358	4053	6756	15787	18782	16518	15806	13280	15801
hsa-miR-190b-5p	29	35	46	41	79	32	41	50	64	38	32	25	98	146	118
hsa-miR-508-3p	56	47	69	384	686	362	1135	949	1194	7319	8160	7532	7402	10248	8512
hsa-miR-5699-5p	75	71	86	27	40	30	56	57	40	53	45	49	74	135	123
hsa-miR-24-2-5p	378	335	437	132	196	130	247	153	150	160	174	175	199	165	136
hsa-miR-744-5p	1977	1675	1356	631	1043	685	1084	1851	2278	2696	2942	2612	2514	3128	3150
hsa-miR-1287-5p	229	192	114	140	178	119	244	170	250	361	454	375	400	502	448
hsa-miR-7-5p	32404	27753	29405	17144	26987	16171	17080	11787	15311	11279	12590	11518	9559	10381	10113
hsa-miR-185-5p	10513	9827	10608	5461	8789	5436	9174	7710	8132	11991	12154	11831	12807	15993	14838
hsa-miR-4791	30	41	47	17	38	11	54	43	56	79	80	95	40	59	32
hsa-miR-449a	108	107	102	37	42	46	30	19	54	213	210	195	14	13	15
hsa-miR-34a-5p	340	322	704	16240	25384	15567	12266	12407	13822	88384	92029	88476	88373	127712	111437
hsa-miR-24-3p	44095	40762	43978	18536	29822	18782	26121	15680	19617	19825	23123	19736	32337	27138	30252
hsa-miR-1292-5p	186	206	157	107	235	125	133	137	241	371	427	375	224	243	259
hsa-miR-193a-5p	2765	2279	1935	1501	2623	1580	145	150	237	756	856	709	1081	1256	1323
hsa-miR-629-5p	973	766	886	542	831	519	297	218	269	853	1002	854	321	405	400
hsa-miR-30d-5p	32545	29411	28288	23919	39317	24342	107333	110166	137907	56153	60771	54992	82459	90403	94629
hsa-miR-30b-5p	4593	4719	15817	4343	6036	4286	141952	13871	19862	6260	7525	9131	23658	11602	12441
hsa-miR-30c-5p	6917	6571	13788	3272	4972	3217	21181	4458	7173	13068	15175	15934	24717	15777	17592
hsa-miR-30a-5p	1521	1336	1410	4605	7590	4427	3933	3465	3756	21650	22488	21298	14761	16847	17413
hsa-miR-30e-5p	1914	1870	1994	1151	1527	993	1431	1288	1253	3023	3159	3184	2129	2236	2673
hsa-miR-194-5p	1720	1469	1629	288	431	347	202	224	188	297	301	301	2674	3387	3514
hsa-miR-3909	76	69	50	40	42	25	93	171	202	83	85	74	101	109	90
hsa-miR-19b-3p	602	702	1348	1204	1436	888	2073	540	425	942	1451	1457	1045	418	447
hsa-miR-19a-3p	183	231	292	292	428	251	398	217	94	142	315	274	193	49	54
hsa-miR-3613-5p	78	71	87	46	71	26	157	35	33	43	77	82	109	44	46
hsa-miR-499a-5p	109	79	60	147	211	150	681	802	766	113	168	171	84	123	141
hsa-miR-582-5p	28	29	69	87	146	66	1151	273	301	56	52	76	304	185	195
hsa-miR-340-5p	1696	1530	1868	389	706	356	1826	895	1116	1088	1505	1209	1322	1216	1143
hsa-miR-374a-5p	733	779	907	479	677	410	824	573	385	640	918	846	1027	788	647
hsa-miR-361-5p	8957	8437	7951	3057	5613	2998	4234	3855	4162	8864	10717	9331	12285	13499	13052
hsa-miR-584-5p	11628	9952	8738	3937	6485	4062	1569	1570	1801	4221	4882	4261	3048	3685	3749
hsa-miR-26a-5p	75643	66724	55386	40028	67021	39302	16474	21240	26573	84662	96054	82881	112419	140335	138948
hsa-miR-26b-5p	72515	60095	41318	13947	24763	13217	11542	21523	27306	61135	69107	59258	61761	78838	74588
hsa-miR-513b-5p	23	28	29	129	179	119	467	369	456	2126	2463	2283	2893	3222	3216
hsa-miR-9985	336	232	226	867	1475	876	104	104	99	1238	1426	1429	320	393	394
hsa-miR-27a-3p	99284	85601	130872	58216	99425	68073	47967	20177	28715	59990	65667	61401	72132	68493	74742
hsa-miR-27b-3p	4696	4160	6255	6895	11793	7196	18919	7462	9946	5456	6143	5571	13218	11789	12350
hsa-miR-197-3p	2021	1835	1828	854	1258	992	964	916	1846	2449	3145	2847	5333	4875	4524
hsa-miR-3157-5p	98	59	89	35	68	32	31	27	36	124	121	134	90	145	119
hsa-miR-7977	291	361	621	387	528	337	1505	428	601	699	778	902	810	396	429
hsa-miR-204-5p	3594	3675	6425	301	525	305	3104	880	1466	491	572	682	152	91	97
hsa-miR-211-5p	2690	2539	3076	1758	3182	1954	5281	2929	4401	10272	11958	11573	33813	28052	30690
hsa-miR-514b-5p	13	18	17	64	61	52	313	269	309	1382	1443	1390	1710	2135	2059
hsa-miR-580-3p	12	22	22	15	24	14	42	24	44	23	19	20	13	18	22
hsa-miR-1301-3p	1993	1659	1259	1813	2828	1977	3939	5581	7912	8520	10008	8249	5934	7245	7642
hsa-miR-4804-5p	21	17	15	22	34	24	14	32	20	24	50	34	39	36	35
hsa-miR-4443	399	316	273	515	770	531	60	47	52	394	399	414	391	332	465
hsa-miR-3187-3p	31	32	27	87	148	84	48	28	36	102	117	118	66	58	81
hsa-miR-2110	175	156	130	73	113	62	184	152	244	212	292	188	262	293	255
hsa-miR-218-5p	81	88	104	87	182	142	319	178	254	140	132	109	238	234	216
hsa-miR-1303	765	740	568	297	401	288	1830	3134	4037	388	379	363	1458	1714	1835
hsa-miR-1180-3p	2125	1808	1421	1523	2786	1587	2613	2455	3529	7158	8284	6921	2763	2992	3138
hsa-miR-1304-5p	84	48	70	59	60	51	41	33	51	160	122	123	42	59	72
hsa-miR-6516-5p	37	29	33	31	40	33	126	134	141	152	161	192	70	83	76
hsa-miR-182-5p	4171	3485	2935	393	664	401	4238	4067	6166	385	350	332	29	40	15
hsa-miR-1305	160	141	122	152	271	163	272	203	253	163	135	117	437	374	483
hsa-miR-450a-5p	326	249	290	284	426	272	79	81	77	419	340	327	870	1207	1141
