## Supplemental Table 2 for "U1 snRNP suppresses microRNA biogenesis by alternative intronic polyadenylation in melanoma"

### Sheet: Table 2
Up-Regulated in all Melanoma Cell Lines							UR = Up-Regulated
Down-Regulated in all Melanoma Cell Lines							DR = Down-Regulated
							Intronic = miRNA located in an intronic region
							5'UTR= miRNA located in the 5'UTR (introns separating it included)
							3'UTR= miRNA located in the 3'UTR (introns separating it included)
							Ambiguous= miRNA with unclear source gene
							Non-coding= miRNA overlapping a lncRNA
ID	M14_logFC	M14_PVal	M14_FDR	M19Mel_logFC	M19Mel_Pval	M19Mel_FDR	SKMel5_logFC	SKMel5_Pval	SKMel5_FDR	UACC257_logFC	UACC257_PVal	UACC257_FDR	Class
hsa-let-7d-5p	-0.87293	4.16491e-05	0.000122321	-0.65281	0.000577378	0.00112039	-0.464188	0.00680769	0.0112086	-3.94179	2.28328e-12	2.48116e-10	DR|Non-coding
hsa-let-7e-5p	-0.552811	4.75743e-05	0.00013725	-2.67411	5.70149e-13	3.09781e-11	-3.66779	1.62334e-14	1.32302e-12	-1.67599	1.48256e-10	3.71781e-09	DR|Intronic
hsa-let-7f-5p	-0.528695	0.000213651	0.000544143	-1.10111	9.42309e-08	5.58532e-07	-0.571254	0.000105137	0.000265373	-2.6116	3.28544e-12	2.67763e-10	DR|Non-coding
hsa-let-7i-5p	-1.37978	1.35806e-08	9.62449e-08	-1.91907	2.66854e-10	3.34594e-09	-1.54433	3.5623e-09	2.63934e-08	-4.49066	1.80224e-14	2.93765e-12	DR|Non-coding
hsa-miR-106b-3p	0.729688	7.59714e-05	0.000213506	1.1539	6.27485e-07	2.76433e-06	1.18013	4.84123e-07	2.10432e-06	0.794719	3.23599e-05	0.000114666	UR|Intronic
hsa-miR-107	-1.19032	4.46939e-06	1.71414e-05	-1.05805	1.52915e-05	4.22459e-05	-1.54914	2.56186e-07	1.14407e-06	-0.630019	0.00153149	0.00344321	DR|Intronic
hsa-miR-1246	1.43505	3.01843e-06	1.20001e-05	3.35371	1.22602e-10	1.99842e-09	2.71584	1.51762e-09	1.33714e-08	2.89029	6.59292e-10	1.43286e-08	UR|Non-coding
hsa-miR-1249-3p	-1.64995	1.15132e-05	3.90969e-05	-1.91387	2.74202e-06	9.33206e-06	-3.01449	2.58366e-08	1.42758e-07	-3.06785	1.78652e-08	1.76486e-07	DR|Intronic
hsa-miR-125a-5p	-0.5051	0.000994645	0.00207855	-1.58275	7.24837e-09	5.13689e-08	-3.8289	3.1711e-13	1.47683e-11	-1.23386	1.26995e-07	9.40919e-07	DR|Intronic
hsa-miR-125b-5p	0.38211	0.0277461	0.0439089	1.63295	9.66208e-08	5.62471e-07	0.468274	0.00956311	0.0152822	1.41207	4.87624e-07	2.99935e-06	UR|Intronic
hsa-miR-1268a	2.87442	5.52344e-06	2.04618e-05	1.44357	0.00212599	0.00359105	1.81576	0.000357602	0.000809571	1.95362	0.000189443	0.00053703	UR
hsa-miR-1285-3p	0.909393	0.000132908	0.000355147	2.24697	6.44734e-09	4.7769e-08	0.769119	0.000612532	0.00134017	1.38886	1.51902e-06	8.11805e-06	UR|Ambiguous
hsa-miR-130a-3p	-1.07216	3.12788e-08	1.96094e-07	-2.13651	7.68855e-12	2.08872e-10	-2.51203	1.12722e-12	3.34066e-11	-1.68397	1.3476e-10	3.66097e-09	DR|Non-coding
hsa-miR-132-3p	-2.11402	1.88238e-09	1.61489e-08	-3.08943	2.57621e-11	5.5589e-10	-3.33422	1.10908e-11	2.58257e-10	-3.46506	7.02067e-12	3.81456e-10	DR
hsa-miR-132-5p	-1.07584	1.12654e-05	3.8658e-05	-1.72012	7.88665e-08	4.7612e-07	-2.54321	1.02028e-09	9.78268e-09	-1.72982	6.11367e-08	5.24488e-07	DR
hsa-miR-135b-3p	4.7116	9.13469e-11	1.2408e-09	2.5318	2.00457e-07	1.00537e-06	5.01647	4.53075e-11	8.20569e-10	2.84291	3.61797e-08	3.36988e-07	UR|Intronic
hsa-miR-135b-5p	3.76312	2.55971e-07	1.36797e-06	1.55097	0.00107242	0.00191044	5.02713	1.49697e-08	8.56162e-08	1.61593	0.000716013	0.00178183	UR|Intronic
hsa-miR-15a-5p	-0.762893	1.91676e-05	6.18678e-05	-0.919453	2.74809e-06	9.33206e-06	-0.588422	0.000229775	0.000538897	-0.377008	0.00659651	0.0121931	DR|Non-coding
hsa-miR-16-5p	-0.344016	0.00144718	0.00282503	-0.578216	1.29533e-05	3.70419e-05	-0.599584	8.86261e-06	2.67678e-05	-0.369172	0.000833063	0.00202671	DR|Intronic
hsa-miR-17-3p	0.788876	5.01292e-07	2.51417e-06	1.31993	1.09619e-09	1.19119e-08	1.18167	4.20714e-09	3.04784e-08	1.78567	2.67904e-11	9.94825e-10	UR|Non-coding
hsa-miR-182-5p	7.38721	2.06011e-12	4.39518e-11	4.79933	2.10208e-10	3.00067e-09	8.00455	9.46512e-13	3.08563e-11	3.46141	9.41548e-09	1.13683e-07	UR
hsa-miR-18a-3p	1.28368	0.000787078	0.00168666	1.36709	0.000489033	0.000966211	1.20248	0.0013385	0.002677	1.02518	0.00392658	0.00790164	UR|Non-coding
hsa-miR-191-5p	-1.10522	2.11856e-07	1.15108e-06	-1.48592	6.63274e-09	4.80505e-08	-0.845091	4.20777e-06	1.47498e-05	-1.15879	1.22676e-07	9.30056e-07	DR|5' UTR
hsa-miR-194-5p	-0.566751	0.00387032	0.00712839	-2.43858	2.14973e-09	1.9467e-08	-3.34416	6.77606e-11	1.1045e-09	-3.60413	2.74645e-11	9.94825e-10	DR|Non-coding
hsa-miR-196a-5p	-0.517094	0.00083558	0.00175741	-1.31376	6.37289e-08	3.91993e-07	-3.13347	2.60521e-12	7.0775e-11	-1.85294	1.09982e-09	1.99189e-08	DR|Ambiguous
hsa-miR-197-3p	-0.948731	0.000315195	0.000772584	-1.52	3.43365e-06	1.15399e-05	-1.40473	7.68597e-06	2.38631e-05	-1.00216	0.000192744	0.000539181	DR|3'UTR
hsa-miR-204-3p	6.53039	5.09712e-12	9.23145e-11	3.96044	1.50977e-09	1.40624e-08	4.649	2.17248e-10	2.9467e-09	3.42867	7.71344e-09	9.67147e-08	UR|Intronic
hsa-miR-204-5p	5.75764	1.2485e-09	1.16289e-08	2.42658	8.54892e-06	2.53359e-05	4.52159	1.33672e-08	7.83308e-08	2.16687	2.43209e-05	8.90854e-05	UR|Intronic
hsa-miR-20a-3p	1.02844	0.000420606	0.000979412	0.791791	0.00349921	0.00567534	1.25585	6.98467e-05	0.000180715	0.940574	0.000808615	0.00198202	UR|Non-coding
hsa-miR-20a-5p	0.341395	0.0126396	0.0212397	0.777926	1.71411e-05	4.6958e-05	0.805223	1.20216e-05	3.49913e-05	0.970285	1.6361e-06	8.46619e-06	UR|Non-coding
hsa-miR-211-5p	-3.0496	9.18142e-13	2.13796e-11	-3.05161	9.1727e-13	3.73787e-11	-2.31251	2.24306e-11	4.57023e-10	-1.64602	1.2706e-09	2.18008e-08	DR|Intronic
hsa-miR-2277-5p	1.4543	0.000834905	0.00175741	1.11524	0.00676325	0.010255	1.13032	0.0059361	0.00992395	0.936179	0.0152778	0.026634	UR|3'UTR
hsa-miR-25-5p	2.72896	1.10476e-10	1.33389e-09	1.64839	4.27898e-08	2.84683e-07	1.16557	2.21753e-06	8.30937e-06	0.621146	0.000895087	0.00211448	UR|Intronic
hsa-miR-26a-5p	-0.560034	0.00892182	0.015389	-0.726041	0.00156969	0.00269326	-1.99296	8.05652e-08	4.10379e-07	-0.767587	0.00102509	0.00238699	DR|Ambiguous
hsa-miR-30a-3p	-2.72471	5.36599e-13	1.34563e-11	-1.71799	1.29698e-10	2.0134e-09	-1.31708	3.21556e-09	2.43784e-08	-0.287132	0.00931178	0.0168647	DR|Non-coding
hsa-miR-30c-2-3p	-2.47749	3.41581e-11	5.30264e-10	-1.48438	1.29559e-08	8.98642e-08	-1.37688	2.9456e-08	1.60044e-07	-0.298634	0.0227455	0.0374496	DR|Non-coding
hsa-miR-320d	0.677179	0.000482322	0.0011073	1.61236	5.15116e-08	3.22938e-07	0.742691	0.000221722	0.000523778	2.20564	1.06051e-09	1.99189e-08	UR
hsa-miR-328-3p	-1.96013	4.21037e-06	1.63402e-05	-1.89729	6.2376e-06	1.91836e-05	-1.81953	8.97269e-06	2.68358e-05	-1.59596	2.84593e-05	0.000103086	DR|Intronic
hsa-miR-331-5p	-0.266224	0.0199872	0.0320977	-0.755005	4.47676e-06	1.44497e-05	-0.422069	0.00103861	0.00214296	-1.41261	3.10255e-09	5.05716e-08	DR
hsa-miR-424-3p	-0.463851	0.00237787	0.00451979	-0.791973	2.33514e-05	6.18907e-05	-2.00065	7.3738e-10	7.75439e-09	-0.330196	0.0187931	0.0315801	DR|Non-coding
hsa-miR-424-5p	-1.76575	2.86882e-07	1.4845e-06	-1.92616	1.10427e-07	5.99989e-07	-1.92914	1.08222e-07	5.42777e-07	-1.20418	1.65585e-05	6.27683e-05	DR|Non-coding
hsa-miR-425-3p	-0.891371	0.000104713	0.00028447	-1.37095	1.45734e-06	5.52432e-06	-0.468118	0.0126983	0.0196192	-1.06636	1.75982e-05	6.59428e-05	DR|5' UTR
hsa-miR-425-5p	-0.813252	1.14928e-06	5.27697e-06	-2.04266	2.07018e-11	4.82057e-10	-0.331132	0.00433783	0.00761471	-1.14912	2.09947e-08	2.01302e-07	DR|5' UTR
hsa-miR-450a-5p	-1.47721	8.12643e-07	3.8959e-06	-1.00406	4.49483e-05	0.000111856	-3.1579	2.19339e-10	2.9467e-09	-1.75694	1.12657e-07	8.95757e-07	DR
hsa-miR-449a	3.33369	2.22926e-08	1.42498e-07	2.31611	2.5196e-06	8.83214e-06	1.84897	3.15883e-05	8.80152e-05	3.67514	6.00461e-09	8.15626e-08	UR|Intronic
hsa-miR-491-5p	-1.86336	4.33081e-09	3.43822e-08	-0.859294	2.2085e-05	5.95018e-05	-0.684175	0.00018659	0.000450581	-0.897544	1.25834e-05	4.94239e-05	DR|Intronic
hsa-miR-506-3p	-6.37094	5.25658e-15	2.82432e-13	-3.72742	7.1132e-13	3.31272e-11	-1.75716	3.16295e-09	2.43784e-08	-0.530724	0.000850724	0.00204862	DR|Non-coding
hsa-miR-508-3p	-6.82876	5.69487e-15	2.82432e-13	-3.51311	3.06991e-12	1.08053e-10	-2.41098	2.00787e-10	2.9467e-09	-0.384681	0.0126845	0.0224737	DR|Non-coding
hsa-miR-508-5p	-5.76164	2.15714e-12	4.39518e-11	-3.96282	5.86957e-11	1.06304e-09	-2.36046	1.18628e-08	7.29249e-08	-0.660705	0.00268755	0.00580226	DR|Non-coding
hsa-miR-509-3-5p	-4.95893	5.84586e-14	2.1175e-12	-2.78942	2.7283e-11	5.5589e-10	-2.26317	3.00568e-10	3.74898e-09	-0.463234	0.00348872	0.00715298	DR|Non-coding
hsa-miR-513b-5p	-6.43032	8.15554e-16	8.86235e-14	-3.73172	1.212e-13	7.90221e-12	-2.26499	2.99623e-11	5.74571e-10	-0.636841	5.13334e-05	0.000170762	DR|Non-coding
hsa-miR-514a-3p	-5.65983	5.03271e-17	1.64066e-14	-4.13209	1.15709e-15	3.7721e-13	-1.75491	2.18634e-11	4.57023e-10	-0.308213	0.00272695	0.00584859	DR|Non-coding
hsa-miR-514a-5p	-5.70705	1.01967e-16	1.66207e-14	-4.13345	2.3707e-15	3.86424e-13	-1.70434	5.87951e-11	1.0088e-09	-0.771089	7.40324e-07	4.17863e-06	DR|Non-coding
hsa-miR-514b-5p	-6.50324	2.13831e-13	6.33719e-12	-4.30927	7.06982e-12	2.08872e-10	-2.13479	1.09017e-08	6.91874e-08	-0.680421	0.00108671	0.00251253	DR|Non-coding
hsa-miR-573	1.06412	0.000164617	0.000429322	1.89419	3.45605e-07	1.65687e-06	1.44161	7.60365e-06	2.38345e-05	1.17752	5.0423e-05	0.000170762	UR
hsa-miR-579-5p	1.54509	0.000100191	0.000274472	1.87272	1.48338e-05	4.13487e-05	1.20551	0.00115135	0.0023313	0.787895	0.015759	0.0273267	UR|Intronic
hsa-miR-628-5p	0.541099	0.00106068	0.00217472	0.934759	6.4386e-06	1.9435e-05	0.801365	3.12726e-05	8.78867e-05	0.916726	7.23792e-06	2.98679e-05	UR|Intronic
hsa-miR-652-5p	1.66256	1.72301e-06	7.48934e-06	1.72602	1.21565e-06	4.89263e-06	1.00367	0.000314654	0.000727498	0.843429	0.00113687	0.00259175	UR|Intronic
hsa-miR-671-5p	1.49025	8.54594e-10	8.70617e-09	1.43534	1.35022e-09	1.333e-08	0.408004	0.000911191	0.00192889	0.440068	0.000486574	0.00126899	UR
hsa-miR-9-3p	1.01613	1.66958e-05	5.49781e-05	1.16444	4.0877e-06	1.34605e-05	0.39893	0.0227446	0.0336396	1.12061	5.86845e-06	2.53725e-05	UR|Non-coding
hsa-miR-92a-1-5p	1.78919	1.84751e-07	1.02083e-06	1.55011	9.19561e-07	3.89321e-06	0.716704	0.00144446	0.00287131	0.954194	0.000125537	0.000377196	UR|Non-coding
hsa-miR-941	1.99365	8.05292e-06	2.79282e-05	1.48447	0.000135962	0.000308374	2.07709	5.35719e-06	1.76408e-05	1.70831	3.60653e-05	0.000126423	UR|Intronic
hsa-miR-942-3p	2.2348	3.61396e-08	2.22292e-07	1.35846	1.40903e-05	3.99428e-05	2.45149	1.20796e-08	7.29249e-08	0.96466	0.000301302	0.000811773	UR|Intronic
hsa-miR-942-5p	1.74643	1.61839e-06	7.12967e-06	1.11067	0.000172253	0.000374363	2.1674	1.47906e-07	7.30564e-07	1.07288	0.00020645	0.000570361	UR|Intronic
hsa-miR-99b-3p	-0.792827	1.47234e-06	6.57511e-06	-1.63141	3.32256e-10	4.01169e-09	-2.80352	5.98312e-13	2.16722e-11	-0.343319	0.0032241	0.00682504	DR|Intronic
hsa-miR-99b-5p	-0.894707	0.00037877	0.000907933	-1.70143	6.96546e-07	2.98782e-06	-3.08426	1.061e-09	9.88243e-09	-0.881227	0.000423893	0.00112349	DR|Intronic
